# Goldilocks and RNA: Where Mg^2+^ concentration is just right

**DOI:** 10.1101/2021.07.01.450745

**Authors:** Rebecca Guth-Metzler, Ahmad Mohyeldin Mohamed, Elizabeth T. Cowan, Ashleigh Henning, Chieri Ito, Moran Frenkel-Pinter, Roger M. Wartell, Jennifer B. Glass, Loren Dean Williams

## Abstract

Magnesium, the most abundant divalent cation in cells, catalyzes RNA cleavage but also promotes RNA folding. Because folding can protect RNA from cleavage, we predicted a “Goldilocks peak”, which is a local maximum in RNA lifetime at the Mg^2+^ concentration required for folding. Here we use simulation and experiment to discover an innate yet sophisticated mechanism of control of RNA lifetime. By simulation we characterized the RNA Goldilocks peak and its dependence on cleavage parameters and extent of folding. Supporting experiments with yeast tRNA^Phe^ and Tetrahymena ribozyme P4-P6 domains show that structured RNA can inhabit a Goldilocks peak *in vitro*. The Goldilocks peaks are tunable by differences in cleavage rate constants, Mg^2+^ binding cooperativity, and Mg^2+^ affinity. Broad ranges of those folding and cleavage parameters produce Goldilocks peaks of different intensities. Goldilocks behavior allows ultrafine control of RNA chemical lifetime, whereas non-folding RNAs do not display a Goldilocks peak. In sum, the effects of Mg^2+^ on RNA persistence are expected to be pleomorphic, both protecting and degrading RNA. In evolutionary context, Goldilocks behavior may have shaped RNA in an early Earth environment containing Mg^2+^ and other metals.
