## Supplementary Data for "Goldilocks and RNA: Where Mg^2+^ concentration is just right"

### Sheet: Figure 3
tRNA fraction folded			rU20 lifetime (L)*			tRNA lifetime (L)*, five replicates
[Mg2+] (mM)	fraction		[Mg2+] (mM)	L (s x 106)		[Mg2+] (mM)	L (s x 106)	L (s x 106)	L (s x 106)	L (s x 106)	L (s x 106)
0	0		0.4	6.62019		1	13.3942	12.3449	13.0349	13.7637	11.3741
0.25	0.0517451		1	4.11168		1.5	8.81827	7.31393	6.83138	7.80382	7.31393
0.5	0.0988557		2	2.10374		2	5.1312	5.1312	6.11242	5.62845	4.8735
0.75	0.156317		3	1.60924		2.25	7.4844	7.31393	7.80382	7.21695	7.31393
1	0.305847		4	1.09596		2.35	7.55775	7.80382	8.05252	8.30423	8.55937
1.5	0.671952		5	0.849851		2.5	15.786	10.7644	12.0133	9.8982	9.34868
2	0.851755		6	0.839268		2.6	11.1575	11.6897	10.7644	14.144	12.0133
2.5	0.94196		*per phosphodiester bond			2.7	13.0349	12.3449	11.3741	12.0133	13.3942
3	0.947201					2.8	13.0349	12.6853	13.0349	13.7637	12.6853
3.5	0.961711					2.9	13.3942	13.3942	13.7637	13.3942	13.0349
4	0.98858					3	11.3741	12.3449	10.7644	13.7637	13.3942
4.5	1					3.25	7.31393	8.05252	7.07198	7.80382	7.31393
5	0.97898					3.5	7.07198	7.07198	6.83138	7.31393	6.83138
5.5	0.928608					4	6.83138	6.59168	6.35227	6.83138	6.35227
6	0.97247					4.5	5.62845	5.62845	5.62845	5.62845	5.62845
						5	5.38215	5.38215	5.38215	4.8735	3.3129
						6	5.1312	5.1312	4.02623	4.6065	5.1312
						*per phosphodiester bond

### Sheet: Figure 4
P4-P6 fraction folded, two replicates				rU20 lifetime (L)*			P4-P6 lifetime (L)*, four replicates with three gels each
[Mg2+] (mM)	fraction	fraction		[Mg2+] (mM)	L (s x 106)		[Mg2+] (mM)	L (s x 106)	L (s x 106)	L (s x 106)	L (s x 106)	L (s x 106)	L (s x 106)	L (s x 106)	L (s x 106)	L (s x 106)	L (s x 106)	L (s x 106)	L (s x 106)
0	0	0.0459698		0.4	6.62019			Gel 1	Gel 2	Gel 3	Gel 1	Gel 2	Gel 3	Gel 1	Gel 2	Gel 3	Gel 1	Gel 2	Gel 3
0.015625	0.0262439	0.0223471		1	4.11168		0.25	91.7394			63.9354			60.6269			67.68
0.03125	0.00307186	0.0472454		2	2.10374		0.5	71.9945			52.4108			42.2827			33.8575
0.0625	0.0244459	0		3	1.60924		0.75	66.6033			52.4557			34.6998			33.4952
0.125	0.0653639	0.0361426		4	1.09596		1	42.0951			40.8163			26.4838			29.6005
0.25	0.0758211	0.0860335		5	0.849851		1.5	31.471			26.0159			19.8708			19.2336
0.5	0.120528	0.103703		6	0.839268		2	23.4545			36.8924			15.6816			16.1599
0.75		0.192288		*per phosphodiester bond			2.5	18.0494			17.2802			13.5825			14.5493
1	0.231906	0.211823					3	15.5062			15.6251			12.9468			13.396
1.5	0.286546	0.262092					3.5	14.6497	14.3422		13.3692	12.9283		11.9861	12.6745		12.377	12.6436
2	0.36681	0.325423					4	14.3075	15.1676		12.4603	12.9946		12.3049	12.4725		12.3542	12.3487
2.5	0.441583	0.401818					4.5	14.234	14.1385		12.471	12.4715		12.8285	12.4033		12.2153	11.9516
3	0.501714	0.470749					5	17.2596	16.7886		12.1054	12.0094		12.8189	12.393
3.5	0.574656	0.57327					5.5		15.9217			14.3532			12.6513			12.2535
4	0.673222	0.668327					6		17.1049			15.3636			13.5053			13.0089
4.5	0.742504	0.712997					6.5		18.424			17.7097			14.4403			13.347
5	0.762371	0.739005					7		18.9569			19.1971			14.7433			14.6419
5.5	0.824332	0.828463					7.5		18.7969			18.9251			15.2146			14.8683
6	0.805764	0.839542					8		19.1092			19.5489			15.8001			15.8301
6.5	0.864064	0.82636					8.5		19.1881	17.8762		20.0825	19.4434		15.5203	16.0561		16.1909	16.8627
7	0.916875	0.872895					9		18.6257	18.2121		20.4811	20.5733		16.1083	16.2948		16.5772	16.4936
7.5	0.922099	0.975417					9.5		19.7765	21.6135		22.495	20.4067		16.026	16.009		17.1559	16.6647
8	0.951116	0.949172					10		18.7745	26.3894		19.8702	22.5192		18.085	17.3547		16.4905	16.3901
8.5	0.981964	0.969581					10.5			21.7464			20.6669			16.1888			15.6166
9	1	0.961998					11			20.6917			20.3393			16.6781			16.6947
9.5	0.994243	0.93202					11.5			18.5146			20.1734			16.2959			16.2303
10	0.957372	0.971091					12			18.3003			20.52			16.8506			15.7128
10.5	0.98639	0.982169					12.5			16.8786			20.5923			16.5327			15.6149
11	0.984293	0.946593					13			15.9871			20.0594			16.1873			15.4382
11.5	0.993178	0.974467					13.5			16.7463			20.2269			16.1274			16.5717
12	0.97827	0.966884					14			16.7426			19.9919			15.9016			17.4818
12.5	0.967023	0.972363					14.5			16.0964			19.2397			16.4278			17.4836
13	0.935643	0.94985					15			14.7407			19.3577			19.3151			18.2831
13.5	0.970151	0.940401					*per phosphodiester bond
14	0.979036	1
14.5	0.98609	0.953226
15	0.978503	0.979234

### Sheet: Figure 5
		Cleavage Intensity (AU)							Mean cleavage intensity (AU)				Δcleavage
Nucleotide #	Nucleotide	Replicate 1 5 mM Mg2+	Replicate 1 10 mM Mg2+	Replicate 1 15 mM Mg2+	Replicate 2 5 mM Mg2+	Replicate 2 10 mM Mg2+	Replicate 2 15 mM Mg2+		5 mM Mg2+	10 mM Mg2+	15 mM Mg2+		5 -10 mM Mg2+	15 - 10 mM Mg2+
1	G	1	1	1	1	1	1		1	1	1		0	0
2	G	0.960749	0.908634	1.04055	1.13494	1.06269	1.25379		0.934691	1.08775	1.15824		-0.15306	0.07049
3	G	0.992331	1.51069	1.23605	1.72027	1.33421	1.8897		1.25151	1.47816	1.61195		-0.22665	0.133796
4	G	0.635163	0.622034	0.49966	0.715113	0.554212	0.836645		0.628598	0.607387	0.695428		0.021212	0.088042
5	A	1.03738	1.69873	1.19834	1.98528	1.36824	2.3885		1.36806	1.59181	1.87837		-0.22375	0.286559
6	U	0.426104	0.661405	0.384456	0.72202	0.448736	0.815539		0.543754	0.553238	0.632138		-0.00948	0.0789
7	U	0.163811	0.330396	0.144526	0.259315	0.17165	0.333085		0.247103	0.20192	0.252368		0.045183	0.050447
8	G	0.0901064	0.157536	0.0794037	0.154808	0.0916914	0.174148		0.123821	0.117106	0.13292		0.006715	0.015814
9	C	0.0262444	0.018002	0.00921343	0.0189657	0.0203764	0.0376724		0.0221232	0.0140896	0.0290244		0.008034	0.014935
10	G	0.00477974	0.00714431	0.00545994	0.00982572	0.0134912	0.0109356		0.00596202	0.00764283	0.0122134		-0.00168	0.004571
11	G	0.0196584	0.0374595	0.0112509	0.0200583	0.0118198	0.0255642		0.0285589	0.0156546	0.018692		0.012904	0.003037
12	G	0.00625172	0.0120873	0.0141961	0.0123707	0.0220881	0.0215288		0.00916951	0.0132834	0.0218084		-0.00411	0.008525
13	A	0.0715202	0.0617642	0.0277959	0.03705	0.0301715	0.0568257		0.0666422	0.032423	0.0434986		0.034219	0.011076
14	A	0.090863	0.14114	0.037895	0.0689049	0.0701039	0.107363		0.116001	0.0533999	0.0887335		0.062601	0.035334
15	A	0.182699	0.288897	0.0770649	0.14123	0.107616	0.183345		0.235798	0.109147	0.145481		0.126651	0.036333
16	G	0.0681703	0.0725265	0.0205764	0.042709	0.0288657	0.0454086		0.0703484	0.0316427	0.0371372		0.038706	0.005494
17	G	0.0156874	0.0246806	0.0119598	0.0182549	0.00803694	0.00301385		0.020184	0.0151073	0.0055254		0.005077	-0.00958
18	G	0.0379549	0.0320217	0.00970699	0.0286217	0.0103233	0.0438504		0.0349883	0.0191644	0.0270869		0.015824	0.007923
19	G	0.0290153	0.0502666	0.0197281	0.0162987	0.025224	0.0134129		0.0396409	0.0180134	0.0193185		0.021627	0.001305
20	U	0.11075	0.183097	0.0339351	0.0785586	0.0349898	0.0793759		0.146924	0.0562469	0.0571828		0.090677	0.000936
21	C	0.0693363	0.12255	0.0334943	0.0632649	0.0362521	0.0621645		0.0959431	0.0483796	0.0492083		0.047564	0.000829
22	A	0.100682	0.156346	0.0421334	0.081385	0.0484806	0.084345		0.128514	0.0617592	0.0664128		0.066755	0.004654
23	A	0.35227	0.659448	0.181476	0.30506	0.185118	0.352688		0.505859	0.243268	0.268903		0.262591	0.025634
24	C	0.156446	0.281699	0.115269	0.202353	0.161431	0.302042		0.219072	0.158811	0.231737		0.060261	0.072925
25	A	0.053482	0.121015	0.0872637	0.137581	0.122014	0.236767		0.0872485	0.112422	0.17939		-0.02517	0.066968
26	G	0.0222636	0.0391933	0.0160532	0.0285881	0.0152451	0.0323392		0.0307284	0.0223206	0.0237921		0.008408	0.001472
27	C	0.0295362	0.0507082	0.0141765	0.0202055	0.0167102	0.0207093		0.0401222	0.017191	0.0187098		0.022931	0.001519
28	C	0.0291763	0.0518029	0.0134787	0.0204952	0.0128739	0.023614		0.0404896	0.0169869	0.018244		0.023503	0.001257
29	G	0.0327993	0.0406847	0.0194745	0.0346681	0.0217311	0.0369136		0.036742	0.0270713	0.0293224		0.009671	0.002251
30	U	0.0333795	0.0672411	0.0305855	0.0509754	0.044451	0.084539		0.0503103	0.0407804	0.064495		0.00953	0.023715
31	U	0.0359216	0.0514473	0.023283	0.0516601	0.0321688	0.0632228		0.0436845	0.0374716	0.0476958		0.006213	0.010224
32	C	0.080031	0.142868	0.0531452	0.0922299	0.0693494	0.125237		0.111449	0.0726875	0.0972934		0.038762	0.024606
33	A	0.0941675	0.163398	0.0468342	0.0761702	0.0520936	0.113876		0.128783	0.0615022	0.0829847		0.06728	0.021483
34	G	0.0135105	0.00899202	0.00879584	0.00776901	0.00389308	0.00810391		0.0112513	0.00828242	0.00599849		0.002969	-0.00228
35	U	0.0169319	0.0202106	0.0026103	0.00521594	0.0197687	0.00619545		0.0185712	0.00391312	0.0129821		0.014658	0.009069
36	A	0.0438103	0.0726819	0.01126	0.0180069	0.0129263	0.0361335		0.0582461	0.0146335	0.0245299		0.043613	0.009896
37	C	0.0703527	0.126795	0.0215116	0.0379769	0.0290945	0.0491273		0.0985739	0.0297442	0.0391109		0.06883	0.009367
38	C	0.0305835	0.0343154	0.00996235	0.00297465	0.00482154	0.0201112		0.0324495	0.0064685	0.0124663		0.025981	0.005998
39	A	0.163428	0.314489	0.0426285	0.0816413	0.0693908	0.115017		0.238959	0.0621349	0.0922037		0.176824	0.030069
40	A	0.0328922	0.0617359	0.0122951	0.0132776	0.0166785	0.0265112		0.047314	0.0127863	0.0215949		0.034528	0.008809
41	G	0.0406736	0.0677366	0.00729212	0.0254642	0.0169308	0.0220089		0.0542051	0.0163782	0.0194698		0.037827	0.003092
42	U	0.0131408	0.0185473	0.0112004	0.010907	0.0090852	0.0150155		0.0158441	0.0110537	0.0120504		0.00479	0.000997
43	C	0.0181456	0.0244724	0.008545	0.0150558	0.0134834	0.0177915		0.021309	0.0118004	0.0156374		0.009509	0.003837
44	U	0.0183712	0.0357003	0.0139339	0.0128317	0.0108515	0.021821		0.0270358	0.0133828	0.0163363		0.013653	0.002953
45	C	0.0301643	0.0425273	0.00903884	0.0317639	0.0154237	0.0230999		0.0363458	0.0204013	0.0192618		0.015944	-0.00114
46	A	0.0226882	0.0291208	0.0117044	0.0110746	0.0147704	0.021766		0.0259045	0.0113895	0.0182682		0.014515	0.006879
47	G	0.0186418	0.032287	0.0109561	0.0256281	0.00796882	0.0130596		0.0254644	0.0182921	0.0105142		0.007172	-0.00778
48	G	0.0156152	0.0203803	0.0135172	0.00560805	0.0122339	0.00959887		0.0179978	0.00956261	0.0109164		0.008435	0.001354
49	G	0.0655306	0.137926	0.020854	0.0525839	0.020971	0.0591744		0.101728	0.036719	0.0400727		0.065009	0.003354
50	G	0.0899995	0.181768	0.0498414	0.0816397	0.0490938	0.091431		0.135884	0.0657406	0.0702624		0.070143	0.004522
51	A	0.028222	0.0598994	0.0165577	0.0219751	0.0124327	0.0314123		0.0440607	0.0192664	0.0219225		0.024794	0.002656
52	A	0.01652	0.0362667	0.00780959	0.0209372	0.00669137	0.01563		0.0263934	0.0143734	0.0111607		0.01202	-0.00321
53	A	0.070405	0.155023	0.0201445	0.0379583	0.0229965	0.043842		0.112714	0.0290514	0.0334193		0.083663	0.004368
54	C	0.0689503	0.130437	0.0208211	0.0471288	0.0267415	0.051953		0.0996936	0.0339749	0.0393473		0.065719	0.005372
55	U	0.0672345	0.112611	0.0224474	0.0391172	0.0253875	0.0488002		0.0899227	0.0307823	0.0370939		0.05914	0.006312
56	U	0.0736923	0.131605	0.0298159	0.0437402	0.0333786	0.0667411		0.102649	0.036778	0.0500598		0.065871	0.013282
57	U	0.0259098	0.0484026	0.0172614	0.0286792	0.0213008	0.0328516		0.0371562	0.0229703	0.0270762		0.014186	0.004106
58	G	0.0596165	0.11084	0.0326987	0.051245	0.0401856	0.0834135		0.0852284	0.0419719	0.0617996		0.043256	0.019828
59	A	0.0489335	0.100007	0.019903	0.0343188	0.0236572	0.0553929		0.0744702	0.0271109	0.0395251		0.047359	0.012414
60	G	0.0520106	0.107264	0.0210706	0.0374665	0.0334846	0.0765367		0.0796375	0.0292686	0.0550107		0.050369	0.025742
61	A	0.144111	0.318895	0.0547045	0.121824	0.0774166	0.163604		0.231503	0.0882645	0.12051		0.143239	0.032246
62	U	0.031626	0.0624907	0.0100569	0.0241707	0.0208564	0.0402798		0.0470584	0.0171138	0.0305681		0.029945	0.013454
63	G	0.0226126	0.0563408	0.0125146	0.0251509	0.0161169	0.0346536		0.0394767	0.0188328	0.0253852		0.020644	0.006552
64	G	0.0166135	0.0286153	0.00477891	0.0197475	0.00570171	0.0326401		0.0226144	0.0122632	0.0191709		0.010351	0.006908
65	C	0.0673185	0.135055	0.0317973	0.0755445	0.0498238	0.106068		0.101187	0.0536709	0.0779461		0.047516	0.024275
66	C	0.0521982	0.118577	0.0363489	0.0805763	0.0660233	0.139659		0.0853873	0.0584626	0.102841		0.026925	0.044378
67	U	0.0467609	0.0941628	0.0444963	0.108279	0.0787148	0.194213		0.0704619	0.0763879	0.136464		-0.00593	0.060076
68	U	0.0942395	0.222616	0.160161	0.316957	0.300388	0.688556		0.158428	0.238559	0.494472		-0.08013	0.255913
69	G	0.245705	0.585559	0.343914	0.657355	0.5791	1.33197		0.415632	0.500634	0.955536		-0.085	0.454902
70	C	0.0799742	0.195879	0.120994	0.24534	0.191169	0.451739		0.137927	0.183167	0.321454		-0.04524	0.138287
71	A	0.059867	0.14838	0.081923	0.168298	0.151268	0.359826		0.104124	0.125111	0.255547		-0.02099	0.130436
72	A	0.286825	0.642969	0.265349	0.512332	0.425903	1.00895		0.464897	0.38884	0.717425		0.076057	0.328585
73	A	0.0638915	0.17665	0.0370787	0.0884411	0.0452334	0.113865		0.120271	0.0627599	0.079549		0.057511	0.016789
74	G	0.0364419	0.0794192	0.0166303	0.042895	0.00817125	0.025939		0.0579305	0.0297626	0.0170551		0.028168	-0.01271
75	G	0.107401	0.235944	0.0382479	0.0872668	0.0266129	0.066597		0.171673	0.0627574	0.0466049		0.108915	-0.01615
76	G	0.101191	0.213454	0.037557	0.0879083	0.0254624	0.070033		0.157323	0.0627326	0.0477477		0.09459	-0.01498
77	U	0.184836	0.405334	0.0864152	0.172609	0.0652777	0.157097		0.295085	0.129512	0.111188		0.165573	-0.01832
78	A	0.143257	0.339484	0.0942048	0.21505	0.104488	0.249789		0.241371	0.154628	0.177139		0.086743	0.022511
79	U	0.416583	0.973928	0.554147	1.1018	0.670422	1.60788		0.695256	0.827973	1.13915		-0.13272	0.311177
80	G	0.134668	0.309335	0.0959932	0.195303	0.0913053	0.220345		0.222002	0.145648	0.155825		0.076354	0.010177
81	G	0.0583037	0.137799	0.0289132	0.0565532	0.018859	0.0481397		0.0980512	0.0427332	0.0334993		0.055318	-0.00923
82	U	0.327731	0.7281	0.162045	0.317227	0.111717	0.256858		0.527915	0.239636	0.184288		0.288279	-0.05535
83	A	0.167403	0.371342	0.0806776	0.160234	0.0540923	0.126162		0.269372	0.120456	0.090127		0.148917	-0.03033
84	A	0.194165	0.437287	0.0967196	0.189131	0.0682395	0.154585		0.315726	0.142925	0.111412		0.172801	-0.03151
85	U	0.3304	0.72932	0.164743	0.315276	0.113265	0.24869		0.52986	0.240009	0.180978		0.289851	-0.05903
86	A	0.117005	0.258483	0.0600831	0.114173	0.0436005	0.0960708		0.187744	0.0871283	0.0698356		0.100616	-0.01729
87	A	0.259339	0.563316	0.135577	0.256475	0.0969742	0.217753		0.411328	0.196026	0.157364		0.215302	-0.03866
88	G	0.0240158	0.048771	0.0127919	0.027772	0.0124014	0.0278718		0.0363934	0.0202819	0.0201366		0.016111	-0.00015
89	C	0.193094	0.421729	0.108895	0.200446	0.0801635	0.18397		0.307411	0.154671	0.132067		0.152741	-0.0226
90	U	0.00155987	0.00411109	1.10672e-17	0.000720563	0.000740849	0.000723992		0.00283548	0.000360282	0.000732421		0.002475	0.000372
91	G	0.0164682	0.0359441	0.0100032	0.0147668	0.00765751	0.0126604		0.0262062	0.012385	0.010159		0.013821	-0.00223
92	A	0.0709966	0.145982	0.0404807	0.0707342	0.0280049	0.0634596		0.108489	0.0556074	0.0457322		0.052882	-0.00988
93	C	0.107501	0.23508	0.0589645	0.115702	0.0415274	0.0961509		0.17129	0.0873335	0.0688391		0.083957	-0.01849
94	G	0.011797	0.0402577	0.0111253	0.0285785	0.0137708	0.0236883		0.0260273	0.0198519	0.0187295		0.006175	-0.00112
95	G	0.00502684	0.0155547	0.00234788	0.0102216	0.00101683	0.00606798		0.0102908	0.00628473	0.00354241		0.004006	-0.00274
96	A	0.102208	0.231448	0.0648767	0.135403	0.0501362	0.119026		0.166828	0.10014	0.0845812		0.066688	-0.01556
97	C	0.0702238	0.148516	0.0479903	0.0998034	0.0397952	0.0932774		0.10937	0.0738968	0.0665363		0.035473	-0.00736
98	A	0.154797	0.338381	0.110214	0.21978	0.0909266	0.208262		0.246589	0.164997	0.149594		0.081592	-0.0154
99	U	0.313883	0.689334	0.260743	0.528791	0.248871	0.642037		0.501608	0.394767	0.445454		0.106841	0.050688
100	G	0.0659896	0.145391	0.0643938	0.115217	0.0639487	0.151431		0.10569	0.0898052	0.10769		0.015885	0.017884
101	G	0.0159279	0.0435846	0.00825213	0.0478578	0.00856331	0.0139296		0.0297562	0.028055	0.0112464		0.001701	-0.01681
102	U	0.0617415	0.135142	0.0497977	0.0902792	0.043356	0.101019		0.0984417	0.0700384	0.0721873		0.028403	0.002149
103	C	0.0723541	0.153769	0.0605985	0.11926	0.057757	0.120626		0.113062	0.089929	0.0891917		0.023133	-0.00074
104	C	0.0836781	0.168749	0.074658	0.135047	0.067397	0.140522		0.126213	0.104853	0.10396		0.021361	-0.00089
105	U	0.11562	0.240743	0.0977476	0.183517	0.0900104	0.181024		0.178182	0.140632	0.135517		0.03755	-0.00512
106	A	0.222785	0.45584	0.185175	0.351588	0.164222	0.347829		0.339312	0.268382	0.256026		0.070931	-0.01236
107	A	0.00572773	0.0120986	0.0067321	0.0107307	0.00768366	0.0161684		0.00891316	0.00873141	0.011926		0.000182	0.003195
108	C	0.0258035	0.0540916	0.0229424	0.0431243	0.02321	0.0486527		0.0399476	0.0330333	0.0359314		0.006914	0.002898
109	C	0.0424069	0.087328	0.034714	0.0671739	0.0315835	0.0687335		0.0648675	0.050944	0.0501585		0.013923	-0.00079
110	C	0.115791	0.233537	0.0921235	0.175525	0.0772452	0.162203		0.174664	0.133824	0.119724		0.04084	-0.0141
111	G	0.0955063	0.1521	0.0792033	0.140813	0.0841639	0.182407		0.123803	0.110008	0.133285		0.013795	0.023277
112	C	0.201652	0.383512	0.169472	0.307432	0.166588	0.378124		0.292582	0.238452	0.272356		0.05413	0.033904
113	A	0.115639	0.264352	0.111899	0.217484	0.0998067	0.219563		0.189996	0.164691	0.159685		0.025305	-0.00501
114	G	0.269917	0.581347	0.25057	0.423285	0.265197	0.570465		0.425632	0.336928	0.417831		0.088704	0.080903
115	C	0.056056	0.0433686	0.0286494	0.151467	0.0328713	0.0649479		0.0497123	0.0900581	0.0489096		-0.04035	-0.04115
116	C	0.0882772	0.208511	0.12209	0.208938	0.159738	0.309356		0.148394	0.165514	0.234547		-0.01712	0.069033
117	A	0.369148	0.966675	0.438768	0.892155	0.452946	0.986329		0.667912	0.665461	0.719637		0.00245	0.054176
118	A	0.236261	0.366225	0.196915	0.35108	0.185069	0.389872		0.301243	0.273998	0.287471		0.027245	0.013473
119	G	0.0568589	0.115087	0.0638936	0.120322	0.122856	0.191711		0.0859729	0.0921078	0.157283		-0.00613	0.065176
120	U	0.0685083	0.185849	0.0645922	0.120998	0.0423214	0.107419		0.127179	0.0927952	0.0748703		0.034383	-0.01792
121	C	0.0887486	0.192484	0.0651041	0.114869	0.0624084	0.139603		0.140617	0.0899864	0.101006		0.05063	0.011019
122	C	0.0399705	0.158821	0.0490394	0.0878906	0.0519268	0.0986467		0.0993958	0.068465	0.0752868		0.030931	0.006822
123	U	0.12115	0.144144	0.051968	0.105885	0.0535134	0.109365		0.132647	0.0789267	0.0814394		0.05372	0.002513
124	A	0.224993	0.520226	0.182904	0.431128	0.173686	0.363884		0.372609	0.307016	0.268785		0.065593	-0.03823
125	A	0.081253	0.188913	0.0647465	0.139705	0.0696783	0.137691		0.135083	0.102226	0.103685		0.032857	0.001459
126	G	0.0151805	0.0376064	0.0114348	0.0312668	0.014963	0.033805		0.0263935	0.0213508	0.024384		0.005043	0.003033
127	U	0.0643148	0.138072	0.0480068	0.107986	0.0493871	0.0954093		0.101193	0.0779963	0.0723982		0.023197	-0.0056
128	C	0.0137422	0.0320139	0.0115991	0.0577606	0.0201311	0.043194		0.022878	0.0346798	0.0316625		-0.0118	-0.00302
129	A	0.0106072	0.0311231	0.00824662	0.0709102	0.0161557	0.0425987		0.0208651	0.0395784	0.0293772		-0.01871	-0.0102
130	A	0.0619957	0.124256	0.049777	0.152492	0.0585592	0.128632		0.0931258	0.101135	0.0935954		-0.00801	-0.00754
131	C	0.0956623	0.212319	0.0875694	0.299716	0.103373	0.287141		0.153991	0.193643	0.195257		-0.03965	0.001614
132	A	0.252867	0.524244	0.262391	0.656893	0.304521	0.64515		0.388556	0.459642	0.474835		-0.07109	0.015193
133	G	0.525359	0.566235	0.237453	0.664501	0.360918	1.14748		0.545797	0.450977	0.754197		0.09482	0.30322
134	A	0.296235	1.27825	0.731308	1.34978	0.723726	1.25853		0.787244	1.04054	0.991129		-0.2533	-0.04941
135	U	1.38399	2.00937	1.191	2.78958	1.40195	2.98259		1.69668	1.99029	2.19227		-0.29361	0.201982
136	C	0.790892	2.16375	1.09232	2.18825	1.26083	2.38877		1.47732	1.64029	1.8248		-0.16297	0.184514
137	U	0.420403	0.917895	0.309807	0.569654	0.422577	0.59603		0.669149	0.43973	0.509303		0.229418	0.069573
138	U	0.189246	0.438721	0.0778242	0.125403	0.106926	0.127408		0.313983	0.101613	0.117167		0.21237	0.015554
139	C	0.110769	0.262326	0.0695531	0.143613	0.0798487	0.173735		0.186548	0.106583	0.126792		0.079965	0.020209
140	U	0.0988001	0.268824	0.0589689	0.119504	0.0620202	0.125643		0.183812	0.0892363	0.0938317		0.094576	0.004595
